# Characterization of immune cell populations in the tumor microenvironment of colorectal cancer using high definition spatial profiling

**DOI:** 10.1101/2024.06.04.597233

**Authors:** Michelli F. Oliveira, Juan P. Romero, Meii Chung, Stephen Williams, Andrew D. Gottscho, Anushka Gupta, Susan E. Pilipauskas, Syrus Mohabbat, Nandhini Raman, David Sukovich, David Patterson, Visium HD Development Team, Sarah E. B. Taylor

## Abstract

Colorectal cancer (CRC) is the second-deadliest cancer in the world, yet a deeper understanding of spatial patterns of gene expression in the tumor microenvironment (TME) remains elusive. Here, we introduce the Visium HD platform (10x Genomics) and use it to investigate human CRC and normal adjacent mucosal tissues from formalin fixed paraffin embedded (FFPE) samples. The first assay available on Visium HD is a probe-based spatial transcriptomics workflow that was developed to enable whole transcriptome single cell scale analysis. We demonstrate highly refined unsupervised spatial clustering in Visium HD data that aligns with the hallmarks of colon tissue morphology and is notably improved over earlier Visium assays. Using serial sections from the same FFPE blocks we generate a single cell atlas of our samples, then we integrate the data to comprehensively characterize the immune cell types present in the TME, specifically at the tumor periphery. We observed enrichment of two pro-tumor macrophage subpopulations with differential gene expression profiles that were localized within distinct tumor regions. Further characterization of the T cells present in one of the samples revealed a clonal expansion that we were able to localize in the tissue using in situ gene expression analysis. In situ analysis also allowed us to perform in-depth characterization of the microenvironment of the clonally expanded T cell population and we identified a third macrophage subpopulation with gene expression profiles consistent with an anti-tumor response. Our study provides a comprehensive map of the cellular composition of the CRC TME and identifies phenotypically and spatially distinct immune cell populations within it. We show that the single cell-scale resolution afforded by Visium HD and the whole transcriptome nature of the assay allows investigations into cellular function and interaction at the tumor periphery in FFPE tissues, which has not been previously possible.
