## Supplemental Tables - Oliveira, Romero, Chung et al. 2024. HD spatial profiling of CRC. for "Characterization of immune cell populations in the tumor microenvironment of colorectal cancer using high definition spatial profiling"

### Sheet: Supp Table 1. Xenium panel 
Supplemental Table 1. Xenium panel gene list
	Xenium Human Colon Gene Expression Panel	Custom add-on panel designed for this study
1	GCG	MRC1
2	GUCA2B	MMP9
3	CHGA	MMP12
4	GUCA2A	SPP1
5	CCL5	CHI3L1
6	C1QC	APOC1
7	C1QB	FBP1
8	LRMP	IL1RN
9	CLCA1	ITGAX
10	CCL4	STAB1
11	GZMA	CCR1
12	C1QA	CD68
13	RNASE1	C3AR1
14	IL1B	ACP5
15	CXCR4	PDGFRA
16	GNLY	TAGLN
17	ANXA1	ACTA2
18	SH2D6	DES
19	KLRB1	FAP
20	AREG	MMP1
21	CA4	MMP3
22	CD7	MFAP5
23	AZGP1	GREM1
24	IL7R	COL11A1
25	CA7	SOD3
26	IL32	RSPO3
27	NKG7	CTHRC1
28	FYB1	INHBA
29	CPA3	COMP
30	HPGDS	MMP2
31	VCAN	MMP11
32	CD14	THBS4
33	TNFAIP3	C3
34	CD79A	NOTCH3
35	LYVE1	RGS5
36	BMX	PRSS23
37	KLK1	DAB2
38	OLFM4	LRATD1
39	CD83	MUC5B
40	PSTPIP2	GPX2
41	GPR183	PIGR
42	ID2	REG3A
43	KLRD1	REG1A
44	S100A12	MMP7
45	SLC26A2	TGFBI
46	TUBB	IFI6
47	STMN1	IFI27
48	APOE	LAMP1
49	XCL2	KRT80
50	HMGB2	BMP4
51	CTSG	MUC17
52	TRAC	ATP5F1E
53	CXCL3	PERP
54	SLC26A3	MYC
55	FCN1	PPDPF
56	CA2	AXIN2
57	ANXA13	KIF23
58	CPE	TRIM29
59	CTSB	SLC7A5
60	DNASE1L3	IFITM2
61	CHGB	KRT23
62	UGT2B17	LAMC2
63	CD3D	UBD
64	GZMK	DKK1
65	INSL5	KLK7
66	LTB	ANPEP
67	CEACAM5	CXCL13
68	CD24	IL2RA
69	CST7	PRF1
70	SCGN	CXCL10
71	TRBC2	CXCL11
72	RGS13	CXCL9
73	CD163	CXCL12
74	IER5	IDO1
75	MS4A2	CXCR3
76	SPIB	LAG3
77	LGALS2	HAVCR2
78	CCL20	IL6
79	CD2	CD27
80	TRBC1	IL33
81	TCL1A	CD274
82	CD79B	CCL19
83	BEST4	FCGR3A
84	SCG5	MZB1
85	AVIL	HLA-DPB1
86	MS4A8	HLA-DRA
87	CD3E	FABP1
88	SOX9	LOX
89	SERPINA1	PECAM1
90	CLU	VWF
91	CRYBA2	PLVAP
92	CYBB	CDH5
93	SOCS3	CRYAB
94	KIT	S100B
95	HEPACAM2	IGHG3
96	MS4A1	CD69
97	THBS1	CLEC10
98	IL17RB	Clonotype1_TRA1
99	ADH1C	Clonotype1_TRA2
100	RPS4Y1	Clonotype1_TRB
101	GATA2
102	RETNLB
103	TRPM5
104	ITLN1
105	FKBP11
106	IFITM1
107	RARRES2
108	SELENBP1
109	DMBT1
110	IL1RL1
111	FEV
112	RORA
113	SEC11C
114	CD8A
115	HES6
116	CEACAM1
117	WFDC2
118	SFXN1
119	SLC12A2
120	TKT
121	LEPROTL1
122	DERL3
123	MS4A7
124	PRDX4
125	SH2D7
126	KLRC2
127	UCN3
128	REG4
129	CEACAM7
130	OTOP2
131	NEUROD1
132	TIGIT
133	MKI67
134	CEACAM6
135	DPYSL3
136	BATF
137	SELENOK
138	AFAP1L2
139	LEFTY1
140	SPOCK2
141	GIMAP7
142	PTGER4
143	LCN2
144	CCR7
145	CES2
146	SELENOM
147	CA1
148	CLCA4
149	IRF8
150	CD3G
151	AQP8
152	KRT1
153	SELL
154	INSM1
155	IL4I1
156	BANK1
157	HTR3E
158	PPP1R1B
159	CEP126
160	ETV1
161	ETS1
162	C1QBP
163	CD8B
164	PLPP2
165	CES1
166	SMIM14
167	IL22
168	PCLAF
169	NOSIP
170	ASCL2
171	PRPH
172	CDHR5
173	ODF2L
174	REP15
175	MS4A12
176	FABP2
177	TFF1
178	TNFSF13B
179	CTLA4
180	GPRIN3
181	ICOS
182	CD6
183	MAF
184	FCER2
185	TYMS
186	SDCBP2
187	TNFRSF25
188	CMA1
189	PROX1
190	SCG3
191	SPDEF
192	SLPI
193	PTTG1
194	CKAP4
195	SLC18A2
196	IMPDH2
197	HRCT1
198	UBE2C
199	KIF5C
200	L1TD1
201	TNFRSF17
202	SMOC2
203	TRAT1
204	CHP2
205	RAB3B
206	NKX2-2
207	TBC1D4
208	RNF43
209	ATOH1
210	TTR
211	MAOB
212	TK1
213	PDE4C
214	RGMB
215	KRT86
216	RFX6
217	HDC
218	CD40LG
219	BCAS1
220	SCG2
221	RRM2
222	ITK
223	CDCA7
224	CLEC9A
225	CREB3L1
226	GALNT5
227	AKR1C3
228	CDK6
229	SCNN1A
230	KRTCAP3
231	MYH14
232	ANK2
233	CMBL
234	LEF1
235	RBP4
236	GPRC5C
237	NXPE4
238	TRDV1
239	FERMT1
240	S100P
241	CFTR
242	UGT2A3
243	ALDH1B1
244	ARHGAP24
245	SULT1B1
246	FCRLA
247	CXCR5
248	TMEM61
249	FCRL1
250	EBPL
251	VWA5B2
252	PI3
253	TIMP3
254	DEPP1
255	ARX
256	CTSE
257	CADPS
258	RAB26
259	MCEMP1
260	BEST2
261	RAP1GAP
262	PDZK1IP1
263	MSLN
264	IL1RAPL1
265	MLPH
266	GNA11
267	ISL1
268	BRCA2
269	FOXA3
270	CD5
271	EPHB3
272	MT1A
273	C2orf88
274	ADRA2A
275	TRGV4
276	PLCE1
277	DNAJC12
278	RUNX1T1
279	AKR7A3
280	STXBP6
281	ANO7
282	SIT1
283	CD177
284	FOXP3
285	SMIM6
286	LGR5
287	MUC12
288	B3GNT6
289	SLC29A4
290	CHI3L2
291	RHOV
292	FRZB
293	PAX5
294	AGTR1
295	MB
296	GALNT8
297	RIIAD1
298	FFAR4
299	ABCC8
300	DUOX2
301	SLC6A8
302	NOVA1
303	CDKN2B
304	RORC
305	TMIGD1
306	COL19A1
307	CALB2
308	CDK15
309	LILRA4
310	COL17A1
311	PBK
312	PLXND1
313	PAX4
314	SVOPL
315	HHLA2
316	EGFR
317	AQP1
318	MEIS2
319	IGFBP7
320	ROBO1
321	ROBO2
322	FZD7

### Sheet: Supp Table 2. Top TCR clonotype
Supplemental Table 2. Top TCR clonotypes for sample P5 CRC
clonotype_id	frequency	proportion	cdr3s_aa	cdr3s_nt	inkt_evidence	mait_evidence	v_genes	d_genes	j_genes	c_genes
clonotype1	971	0.111263893663344	TRB:CASSPSASSYNEQFF;TRA:CALVEETSGSRLTF;TRA:CAYRSALTQGGSEKLVF	TRB:TGTGCCAGCAGCCCCTCGGCTAGCAGCTACAATGAGCAGTTCTTC;TRA:TGTGCCCTAGTAGAAGAAACCAGTGGCTCTAGGTTGACCTTT;TRA:TGTGCTTATAGGAGCGCTTTAACTCAGGGCGGATCTGAAAAGCTGGTCTTT			TRBV4-2;TRAV38-1;TRAV38-2/DV8		TRBJ2-1;TRAJ58;TRAJ57	TRBC2;TRAC;TRAC
clonotype2	291	0.0333447920247508	TRB:CASSELAGTSTDTQYF;TRA:CAVMDSNYQLIW	TRB:TGTGCCAGCAGTGAGCTAGCGGGGACTAGCACAGATACGCAGTATTTT;TRA:TGTGCTGTCATGGATAGCAACTATCAGTTAATCTGG		TRA:gene+junction;TRB:gene	TRBV6-4;TRAV1-2		TRBJ2-3;TRAJ33	TRBC2;TRAC
clonotype3	138	0.0158129941560674	TRB:CASSVGGSGANVLTF;TRA:CAVKVYNAGNMLTF	TRB:TGTGCCAGCAGCGTAGGGGGCTCTGGGGCCAACGTCCTGACTTTC;TRA:TGTGCCGTGAAGGTTTATAATGCAGGCAACATGCTCACCTTT			TRBV9;TRAV8-1		TRBJ2-6;TRAJ39	TRBC2;TRAC
clonotype4	121	0.0138650166151026	TRB:CSARDPPKGFYGYTF;TRA:CAVKGRDDKIIF	TRB:TGCAGTGCTAGAGATCCACCCAAAGGATTCTATGGCTACACCTTC;TRA:TGTGCTGTGAAAGGCAGAGATGACAAGATCATCTTT		TRB:gene	TRBV20-1;TRAV1-2		TRBJ1-2;TRAJ30	TRBC1;TRAC
clonotype5	103	0.0118024521599633	TRB:CSARGTAQHNEQFF;TRA:CAVMDSNYQLIW	TRB:TGCAGTGCTAGGGGGACCGCCCAACACAATGAGCAGTTCTTC;TRA:TGTGCTGTTATGGATAGCAACTATCAGTTAATCTGG		TRA:gene+junction;TRB:gene	TRBV20-1;TRAV1-2		TRBJ2-1;TRAJ33	TRBC2;TRAC
clonotype6	66	0.00756273633551048	TRB:CAWSVDFGPGGYTF;TRA:CAMREAPGGGFKTIF	TRB:TGTGCCTGGAGTGTAGATTTCGGACCAGGTGGCTACACCTTC;TRA:TGTGCAATGAGAGAGGCCCCTGGTGGAGGCTTCAAAACTATCTTT			TRBV30;TRAV14/DV4		TRBJ1-2;TRAJ9	TRBC1;TRAC
clonotype7	56	0.00641686719376647	TRB:CSATGGASTDTQYF;TRA:CAVSDGSYIPTF	TRB:TGCAGTGCTACCGGAGGAGCTAGCACAGATACGCAGTATTTT;TRA:TGTGCTGTGAGTGACGGAAGCTACATACCTACATTT		TRB:gene	TRBV20-1;TRAV8-6		TRBJ2-3;TRAJ6	TRBC2;TRAC
clonotype8	54	0.00618769336541767	TRB:CASTVSSGNTIYF;TRA:CALSSQTGANNLFF	TRB:TGTGCCAGCACCGTGAGCTCTGGAAACACCATATATTTT;TRA:TGTGCTCTGAGCTCACAAACTGGGGCAAACAACCTCTTCTTT	TRB:gene		TRBV25-1;TRAV9-2		TRBJ1-3;TRAJ36	TRBC1;TRAC
clonotype9	54	0.00618769336541767	TRB:CASSLTLRQGAGSYGYTF;TRA:CAFMKQIGSEKLVF	TRB:TGTGCCAGCAGCTTAACTCTCAGGCAGGGGGCAGGTAGCTATGGCTACACCTTC;TRA:TGTGCTTTCATGAAGCAAATCGGATCTGAAAAGCTGGTCTTT			TRBV11-2;TRAV38-1		TRBJ1-2;TRAJ57	TRBC1;TRAC
clonotype10	52	0.00595851953706887	TRB:CASSQGVEPNTGELFF;TRA:CAGMDSNYQLIW	TRB:TGTGCCAGCAGCCAAGGAGTGGAACCCAACACCGGGGAGCTGTTTTTT;TRA:TGTGCTGGCATGGATAGCAACTATCAGTTAATCTGG		TRA:gene	TRBV4-2;TRAV1-2		TRBJ2-2;TRAJ33	TRBC2;TRAC
clonotype11	51	0.00584393262289447	TRB:CSALGLGGNTIYF;TRA:CAVRDRAYKLSF	TRB:TGCAGTGCTTTGGGGTTAGGTGGAAACACCATATATTTT;TRA:TGTGCTGTGAGAGATCGCGCCTACAAGCTCAGCTTT		TRA:gene;TRB:gene	TRBV20-1;TRAV1-2		TRBJ1-3;TRAJ20	TRBC1;TRAC
clonotype12	51	0.00584393262289447	TRB:CASSLAGGTANNSPLHF;TRA:CVVSAKDAGNMLTF	TRB:TGTGCCAGCAGCTTGGCGGGTGGGACCGCTAACAATTCACCCCTCCACTTT;TRA:TGTGTGGTGAGCGCGAAAGATGCAGGCAACATGCTCACCTTT			TRBV5-5;TRAV10		TRBJ1-6;TRAJ39	TRBC1;TRAC
clonotype13	42	0.00481265039532485	TRB:CASSATDREVGELFF;TRA:CAFLDSNYQLIW	TRB:TGTGCCAGTAGTGCAACCGACAGGGAGGTCGGGGAGCTGTTTTTT;TRA:TGTGCTTTTCTGGATAGCAACTATCAGTTAATCTGG		TRA:gene	TRBV19;TRAV1-2		TRBJ2-2;TRAJ33	TRBC2;TRAC
clonotype14	35	0.00401054199610405	TRB:CASSEQGGDQPQHF;TRA:CAARPYGGSQGNLIF	TRB:TGTGCCAGCAGTGAACAGGGAGGGGATCAGCCCCAGCATTTT;TRA:TGTGCTGCCAGACCTTATGGAGGAAGCCAAGGAAATCTCATCTTT	TRB:gene		TRBV25-1;TRAV41		TRBJ1-5;TRAJ42	TRBC1;TRAC
clonotype15	34	0.00389595508192964	TRB:CAWSPVSHGQETQYF;TRA:CAVWDSNYQLIW	TRB:TGTGCCTGGAGTCCCGTATCCCACGGCCAAGAGACCCAGTACTTC;TRA:TGTGCTGTTTGGGATAGCAACTATCAGTTAATCTGG		TRA:gene	TRBV30;TRAV1-2		TRBJ2-5;TRAJ33	TRBC2;TRAC
clonotype16	34	0.00389595508192964	TRB:CASSHPDTRDRGPTEDWGYTF;TRA:CATDAQGNTPLVF	TRB:TGTGCCAGCAGCCACCCGGATACCCGGGACAGGGGCCCCACGGAGGATTGGGGCTACACCTTC;TRA:TGTGCTACGGACGCCCAGGGAAACACACCTCTTGTCTTT			TRBV7-9;TRAV17		TRBJ1-2;TRAJ29	TRBC1;TRAC
clonotype17	33	0.00378136816775524	TRB:CAWSVDSWVGSGYTF;TRA:CALSDTDNNARLMF	TRB:TGTGCCTGGAGTGTAGATTCATGGGTCGGGTCCGGCTACACCTTC;TRA:TGTGCTCTGAGTGATACGGATAACAATGCCAGACTCATGTTT			TRBV30;TRAV19		TRBJ1-2;TRAJ31	TRBC1;TRAC
clonotype18	33	0.00378136816775524	TRB:CASSLTLRQGAGSYGYTF	TRB:TGTGCCAGCAGCTTAACTCTCAGGCAGGGGGCAGGTAGCTATGGCTACACCTTC			TRBV11-2	TRBD1	TRBJ1-2	TRBC1
clonotype19	32	0.00366678125358084	TRB:CASSLLARTDTQYF;TRA:CATCAPPGFGNVLHC	TRB:TGTGCCAGCAGCTTACTAGCCCGCACAGATACGCAGTATTTT;TRA:TGTGCTACCTGTGCCCCTCCAGGCTTTGGGAATGTGCTGCATTGC			TRBV7-2;TRAV21		TRBJ2-3;TRAJ35	TRBC2;TRAC
clonotype20	31	0.00355219433940644	TRB:CASSLAPDRPSTDTQYF;TRA:CALTLPLNTGNQFYF	TRB:TGTGCCAGCAGCTTAGCACCCGACAGACCGAGCACAGATACGCAGTATTTT;TRA:TGTGCTCTGACCCTTCCTTTGAACACCGGTAACCAGTTCTATTTT			TRBV7-2;TRAV9-2		TRBJ2-3;TRAJ49	TRBC2;TRAC
clonotype21	30	0.00343760742523204	TRB:CASSNRGRTEAFF;TRA:CAAAGLAAGNKLTF	TRB:TGTGCCAGCAGCAACAGGGGGAGGACTGAAGCTTTCTTT;TRA:TGTGCAGCTGCCGGCTTAGCTGCAGGCAACAAGCTAACTTTT			TRBV5-8;TRAV13-1		TRBJ1-1;TRAJ17	TRBC1;TRAC
clonotype22	28	0.00320843359688324	TRB:CASSDKAGENTEAFF;TRA:CAVRGGNYQLIW	TRB:TGTGCCAGCAGTGATAAGGCAGGGGAAAACACTGAAGCTTTCTTT;TRA:TGTGCTGTGAGAGGTGGCAACTATCAGTTAATCTGG		TRA:gene;TRB:gene	TRBV6-4;TRAV1-2		TRBJ1-1;TRAJ33	TRBC1;TRAC
clonotype23	25	0.00286467285436003	TRB:CASSEVAGSHQPQHF;TRA:CAVIDSSYKLIF	TRB:TGTGCCAGCAGTGAAGTGGCAGGGTCCCATCAGCCCCAGCATTTT;TRA:TGTGCTGTTATCGATAGCAGCTATAAATTGATCTTC		TRA:gene;TRB:gene	TRBV6-1;TRAV1-2		TRBJ1-5;TRAJ12	TRBC1;TRAC
clonotype24	25	0.00286467285436003	TRB:CASSVKPGQGHEQYF;TRA:CALSDNQAGTALIF	TRB:TGTGCCAGCAGTGTGAAACCGGGACAGGGCCACGAGCAGTACTTC;TRA:TGTGCTCTGAGTGACAACCAGGCAGGAACTGCTCTGATCTTT			TRBV2;TRAV9-2		TRBJ2-7;TRAJ15	TRBC2;TRAC
clonotype25	24	0.00275008594018563	TRB:CASSDSSGGVNTQYF;TRA:CAVRDSNYQLIW	TRB:TGTGCCAGCAGTGACTCTAGCGGGGGGGTCAATACGCAGTATTTT;TRA:TGTGCTGTGAGAGATAGCAACTATCAGTTAATCTGG		TRA:gene+junction;TRB:gene	TRBV6-4;TRAV1-2		TRBJ2-3;TRAJ33	TRBC2;TRAC
clonotype26	23	0.00263549902601123	TRB:CSATSRTSGGRGEQFF;TRA:CAVNAGGNKLVF	TRB:TGCAGTGCCACCTCTAGGACTAGCGGGGGGAGAGGTGAGCAGTTCTTC;TRA:TGTGCCGTGAATGCGGGAGGAAACAAGCTGGTCTTT		TRB:gene	TRBV20-1;TRAV8-1		TRBJ2-1;TRAJ47	TRBC2;TRAC
clonotype27	22	0.00252091211183683	TRB:CASSITGTNYGYTF;TRA:CATRGEYGNKLVF	TRB:TGTGCCAGCAGTATTACAGGGACCAACTATGGCTACACCTTC;TRA:TGTGCTACGCGAGGGGAATATGGAAACAAACTGGTCTTT		TRB:gene	TRBV6-5;TRAV17		TRBJ1-2;TRAJ47	TRBC1;TRAC
clonotype28	21	0.00240632519766243	TRB:CASSELAGGFGELFF;TRA:CAVKDSNYQLIW	TRB:TGTGCCAGCAGTGAGCTAGCGGGGGGGTTCGGGGAGCTGTTTTTT;TRA:TGTGCTGTGAAGGATAGCAACTATCAGTTAATCTGG		TRA:gene;TRB:gene	TRBV6-1;TRAV1-2		TRBJ2-2;TRAJ33	TRBC2;TRAC
clonotype29	21	0.00240632519766243	TRB:CASSYRVYYEQYF;TRA:CAGPERGDTDKLIF	TRB:TGTGCCAGCAGTTATAGGGTCTACTACGAGCAGTACTTC;TRA:TGTGCAGGGCCAGAGCGGGGAGACACCGACAAGCTCATCTTT		TRB:gene	TRBV6-2;TRAV25		TRBJ2-7;TRAJ34	TRBC2;TRAC
clonotype30	21	0.00240632519766243	TRB:CASSLTPNPDTQYF;TRA:CALVYGNNRLAF	TRB:TGTGCCAGCAGCCTCACTCCAAATCCAGATACGCAGTATTTT;TRA:TGTGCTCTGGTATATGGGAACAACAGACTCGCTTTT			TRBV9;TRAV9-2		TRBJ2-3;TRAJ7	TRBC2;TRAC
clonotype31	21	0.00240632519766243	TRB:CASSEGAYSYEQYF;TRA:CAETSPYSSASKIIF	TRB:TGTGCCAGCAGTGAGGGGGCCTACTCCTACGAGCAGTACTTC;TRA:TGTGCAGAGACCTCCCCGTACAGCAGTGCTTCCAAGATAATCTTT			TRBV2;TRAV5		TRBJ2-7;TRAJ3	TRBC2;TRAC
clonotype32	21	0.00240632519766243	TRB:CASSLSPNPDNEQFF;TRA:CAENPRGGSEKLVF	TRB:TGTGCCAGTTCGCTTAGCCCTAACCCGGACAATGAGCAGTTCTTC;TRA:TGTGCAGAGAATCCTCGGGGCGGATCTGAAAAGCTGGTCTTT			TRBV9;TRAV13-2		TRBJ2-1;TRAJ57	TRBC2;TRAC
clonotype33	20	0.00229173828348803	TRB:CASSRGTNYGYTF;TRA:CAGRRIDNYGQNFVF;TRA:CAVSDRIPGTYKYIF	TRB:TGTGCCAGCTCCAGGGGGACTAACTATGGCTACACCTTC;TRA:TGTGCTGGGCGGCGGATTGATAACTATGGTCAGAATTTTGTCTTT;TRA:TGTGCTGTGAGTGATCGAATCCCAGGAACCTACAAATACATCTTT	TRB:gene		TRBV25-1;TRAV35;TRAV8-6		TRBJ1-2;TRAJ26;TRAJ40	TRBC1;TRAC;TRAC
clonotype34	19	0.00217715136931362	TRB:CASTHAQGGYTF;TRA:CAASIKYGNKLVF	TRB:TGTGCCAGCACTCATGCCCAGGGCGGCTACACCTTC;TRA:TGTGCAGCAAGTATAAAATATGGAAACAAGCTGGTCTTT			TRBV7-2;TRAV13-1		TRBJ1-2;TRAJ47	TRBC1;TRAC
clonotype35	18	0.00206256445513922	TRB:CASSLYPVGGETQYF;TRA:CAVTMNTGFQKLVF	TRB:TGTGCCAGCAGCTTATACCCAGTGGGGGGGGAGACCCAGTACTTC;TRA:TGTGCTGTGACTATGAACACAGGCTTTCAGAAACTTGTATTT			TRBV7-2;TRAV8-6		TRBJ2-5;TRAJ8	TRBC2;TRAC
clonotype36	18	0.00206256445513922	TRB:CASSLGGGSGGYNEQFF;TRA:CAVNHYNNARLMF	TRB:TGTGCCAGCAGCTTAGGAGGAGGTAGCGGGGGCTACAATGAGCAGTTCTTC;TRA:TGTGCCGTGAATCACTATAACAATGCCAGACTCATGTTT			TRBV7-6;TRAV8-1		TRBJ2-1;TRAJ31	TRBC2;TRAC
clonotype37	17	0.00194797754096482	TRB:CASRQGSGANVLTF	TRB:TGTGCCAGCAGGCAGGGTTCTGGGGCCAACGTCCTGACTTTC		TRB:gene	TRBV6-2		TRBJ2-6	TRBC2
clonotype38	17	0.00194797754096482	TRB:CSARGIAGENYNEQFF;TRA:CAVNGKEGTSYDKVIF	TRB:TGCAGTGCTAGAGGAATAGCGGGGGAAAATTACAATGAGCAGTTCTTC;TRA:TGTGCCGTGAACGGGAAGGAGGGAACCTCCTACGACAAGGTGATATTT		TRB:gene	TRBV20-1;TRAV12-2		TRBJ2-1;TRAJ50	TRBC2;TRAC
clonotype39	17	0.00194797754096482	TRB:CASSFGGSGEQFF;TRA:CVVKALGSTLGRLYF	TRB:TGTGCCAGCAGCTTTGGGGGTTCGGGGGAGCAGTTCTTC;TRA:TGTGTGGTGAAGGCCCTAGGCTCAACCCTGGGGAGGCTATACTTT			TRBV7-2;TRAV12-1		TRBJ2-1;TRAJ18	TRBC2;TRAC
clonotype40	17	0.00194797754096482	TRB:CASSKTGAKDSPLHF;TRA:CAGGGGFGNVLHC;TRA:CAVNNNRKLIW	TRB:TGTGCCAGCAGCAAGACAGGGGCGAAGGATTCACCCCTCCACTTT;TRA:TGTGCAGGAGGAGGAGGCTTTGGGAATGTGCTGCATTGC;TRA:TGTGCCGTGAACAACAACCGTAAGCTGATTTGG		TRB:gene	TRBV6-5;TRAV27;TRAV12-2		TRBJ1-6;TRAJ35;TRAJ38	TRBC1;TRAC;TRAC
clonotype41	16	0.00183339062679042	TRB:CASSEYGGDQPQHF;TRA:CAVRPYGGSQGNLIF	TRB:TGTGCCAGCAGTGAATATGGGGGGGATCAGCCCCAGCATTTT;TRA:TGTGCTGTCCGGCCTTATGGAGGAAGCCAAGGAAATCTCATCTTT	TRB:gene		TRBV25-1;TRAV41		TRBJ1-5;TRAJ42	TRBC1;TRAC
clonotype42	16	0.00183339062679042	TRB:CASSGNSGGAREQFF;TRA:CASMDSNYQLIW	TRB:TGTGCCAGCAGTGGGAATAGCGGGGGGGCCCGTGAGCAGTTCTTC;TRA:TGTGCTTCCATGGATAGCAACTATCAGTTAATCTGG		TRA:gene+junction;TRB:gene	TRBV6-4;TRAV1-2		TRBJ2-1;TRAJ33	TRBC2;TRAC
clonotype43	16	0.00183339062679042	TRA:CALVEETSGSRLTF	TRA:TGTGCCCTAGTAGAAGAAACCAGTGGCTCTAGGTTGACCTTT			TRAV38-1		TRAJ58	TRAC
clonotype44	16	0.00183339062679042	TRB:CASSPLAGSMYNEQFF;TRA:CAVTPFGNEKLTF	TRB:TGTGCCAGCAGCCCCCTGGCAGGGTCCATGTACAATGAGCAGTTCTTC;TRA:TGTGCTGTGACACCCTTTGGAAATGAGAAATTAACCTTT			TRBV7-9;TRAV8-3		TRBJ2-1;TRAJ48	TRBC2;TRAC
clonotype45	16	0.00183339062679042	TRB:CASSQTDSSELGNTIYF;TRA:CVVSGPGGGNKLTF	TRB:TGTGCCAGCAGCCAAACCGACAGCTCCGAGCTAGGAAACACCATATATTTT;TRA:TGTGTGGTGAGCGGGCCGGGAGGAGGAAACAAACTCACCTTT			TRBV7-7;TRAV10		TRBJ1-3;TRAJ10	TRBC1;TRAC
clonotype46	14	0.00160421679844162	TRB:CSVDSGRQETQYF;TRA:CAASISGYALNF	TRB:TGCAGCGTTGACTCAGGGCGCCAAGAGACCCAGTACTTC;TRA:TGTGCAGCAAGTATATCCGGGTATGCACTCAACTTC			TRBV29-1;TRAV13-1		TRBJ2-5;TRAJ41	TRBC2;TRAC
clonotype47	14	0.00160421679844162	TRB:CASSYRVYYEQYF	TRB:TGTGCCAGCAGTTATAGGGTCTACTACGAGCAGTACTTC		TRB:gene	TRBV6-2		TRBJ2-7	TRBC2
clonotype48	14	0.00160421679844162	TRB:CASSWTTVTDTQYF;TRA:CAVCPGNQFYF	TRB:TGTGCCAGCAGCTGGACTACCGTCACAGATACGCAGTATTTT;TRA:TGTGCCGTGTGTCCCGGTAACCAGTTCTATTTT			TRBV11-2;TRAV12-2		TRBJ2-3;TRAJ49	TRBC2;TRAC
clonotype49	14	0.00160421679844162	TRB:CASSQGGGTSDNSPLHF;TRA:CAVNVLWSSNTGKLIF	TRB:TGCGCCAGCAGCCAAGGGGGGGGGACATCTGATAATTCACCCCTCCACTTT;TRA:TGTGCCGTGAACGTATTGTGGTCTAGCAACACAGGCAAACTAATCTTT			TRBV4-3;TRAV12-2		TRBJ1-6;TRAJ37	TRBC1;TRAC
clonotype50	14	0.00160421679844162	TRB:CASSQIGGRGRETLSYEQYF;TRA:CLGDTGRRALTF	TRB:TGTGCCAGCAGCCAAATTGGGGGGAGAGGGCGTGAGACTTTGTCCTACGAGCAGTACTTC;TRA:TGCCTCGGGGACACGGGCAGGAGAGCACTTACTTTT			TRBV14;TRAV4		TRBJ2-7;TRAJ5	TRBC2;TRAC
